# Biotechnological potential of aromatic compounds–utilizing bacteria from Brazilian caves, including a novel cave *Nocardioides sp*. SF1

**DOI:** 10.64898/2026.06.23.734003

**Authors:** Eric de Lima Silva Marques, Eduardo Gross, Isis Caroline de Amorim Jambeiro, Maria Clara Bessa Souza, João Carlos Teixeira Dias, Rachel Passos Rezende

## Abstract

From Brazilian limestone caves, we isolated 29 bacteria utilizing phenol (23 bacteria), toluene (all bacteria), and/or benzene (all bacteria) as sole carbon sources. One isolate showed phosphate solubilization, while lipase/esterase activity occurred in two isolates; no amylase activity was detected, but 16 isolates (∼55%) exhibited protease activity. Among them, *Nocardioides* sp. SF1 was selected for whole-genome sequencing due to its aromatic compound tolerance and protease activity. Additionally, catechol cleavage assays yielded unexpected purple pigmentation, suggesting non-canonical aromatic metabolism. Its high-quality draft genome (4.25 Mbp, 16 contigs, N50 of 887 kb) lacks canonical phenol hydroxylase but encodes alternative oxidation systems, phenylacetyl-CoA pathway, besides, desferrioxamine siderophore, biosurfactants, and phosphate solubilization, key adaptations for oligotrophic caves and biotechnologically interesting activities. Whole-genome comparisons (TYGS/GGDC, OrthoANI and k-mer) suggest potential new species. Lacks acquired antimicrobial resistance genes (ResFinder) and pathogenicity potential (PathogenFinder). *Nocardioides* sp. SF1 emerges as a non-pathogenic candidate for aromatic bioremediation and plant growth promotion in contaminated, nutrient-poor environments, highlighting cave actinobacteria’s unexplored biotechnological potential.
