## Supplementary material for "Biotechnological potential of aromatic compounds–utilizing bacteria from Brazilian caves, including a novel cave *Nocardioides sp*. SF1": Table S4

### Sheet: Sheet1
Table S4 - Results of dDDH analysis on the Type Strain Genome Server for the closest hits to Nocardiodes sp. SF1
Query strain	Subject strain	dDDH (d0, in %)	C.I. (d0, in %)	dDDH (d4, in %)	C.I. (d4, in %)	dDDH (d6, in %)	C.I. (d6, in %)	G+C content difference (in %)
'Nocardioides SF1'	Nocardioides zeicaulis CCM 8654	80.6	[76.7 - 84.0]	38.9	[36.5 - 41.5]	71.3	[67.9 - 74.6]	0.01
'Nocardioides SF1'	Nocardioides palaemonis J2M5	62	[58.3 - 65.6]	30.9	[28.5 - 33.4]	53.1	[50.0 - 56.2]	0.41
'Nocardioides SF1'	Nocardioides okcheonensis MMS20-HV4-12T	60.4	[56.8 - 64.0]	30.7	[28.3 - 33.2]	51.9	[48.8 - 55.0]	0.01
'Nocardioides SF1'	Nocardioides lacusdianchii JXJ CY 38	42.3	[38.9 - 45.7]	26.1	[23.8 - 28.6]	37.1	[34.1 - 40.1]	1.55
'Nocardioides SF1'	Nocardioides pini STR2T	42.4	[39.0 - 45.8]	26.1	[23.7 - 28.5]	37.1	[34.2 - 40.2]	0.7
'Nocardioides SF1'	Nocardioides flavus CGMCC 1.12791	40.7	[37.3 - 44.1]	26.1	[23.8 - 28.6]	35.9	[33.0 - 39.0]	1.14
'Nocardioides SF1'	Nocardioides pinisoli STR3T	41.9	[38.5 - 45.3]	26.1	[23.7 - 28.6]	36.8	[33.8 - 39.8]	0.66
'Nocardioides SF1'	Nocardioides cavernae DSM 29950	39	[35.6 - 42.4]	26	[23.7 - 28.5]	34.7	[31.8 - 37.8]	1.38
'Nocardioides SF1'	Nocardioides cavernae KCTC 39551	39	[35.6 - 42.4]	26	[23.7 - 28.5]	34.7	[31.7 - 37.8]	1.35
'Nocardioides SF1'	Nocardioides eburneiflavus MMS17-SY213	38.7	[35.3 - 42.1]	26	[23.7 - 28.5]	34.5	[31.5 - 37.6]	1.34
'Nocardioides SF1'	Nocardioides baculatus G10	46.4	[43.0 - 49.9]	26	[23.6 - 28.4]	39.9	[36.9 - 42.9]	1.34
'Nocardioides SF1'	Nocardioides exalbidus DSM 22017	47	[43.6 - 50.4]	25.9	[23.6 - 28.4]	40.2	[37.2 - 43.2]	1.12
'Nocardioides SF1'	Nocardioides oleivorans CGMCC 4.6882	48.1	[44.7 - 51.6]	25.8	[23.4 - 28.2]	40.9	[38.0 - 44.0]	1.09
'Nocardioides SF1'	Nocardioides potassii KLBMP 9356T	47.2	[43.8 - 50.6]	25.6	[23.3 - 28.1]	40.2	[37.2 - 43.3]	1.3
'Nocardioides SF1'	Nocardioides alpinus CGMCC 1.10697	41.5	[38.2 - 45.0]	25.3	[22.9 - 27.7]	36.2	[33.3 - 39.3]	1.96
'Nocardioides SF1'	Nocardioides alpinus DSM 23325	41.6	[38.2 - 45.0]	25.3	[22.9 - 27.7]	36.3	[33.3 - 39.3]	1.93
